# Structure of the *Chimalliviridae* bacteriophage Goslar reveals host recognition and infection machinery

**DOI:** 10.64898/2026.04.21.720040

**Authors:** Dwaipayan Basu, Yajie Gu, Ying-Xing Li, Taylor Forman, Majid Ghassemian, Joe Pogliano, Kevin D. Corbett

**Affiliations:** Department of Chemistry & Biochemistry, University of California San Diego, La Jolla CA 92093 USA; Department of Cellular & Molecular Medicine, University of California San Diego, La Jolla CA 92093 USA; Department of Molecular Biology, University of California San Diego, La Jolla CA 92093 USA

## Abstract

Large-genome bacteriophages (phages) of the *Chimalliviridae* family possess a distinctive life cycle, building compartments inside infected bacterial cells that broadly protect their genomes from host defenses. Here, we use cryoelectron microscopy to determine a high-resolution structure of the *E. coli*-infecting *Chimalliviridae* phage Goslar, generating a composite model with 2,888 protein chains from 28 different structural proteins, totaling over 1.4 million amino acid residues. Our structure reveals the architecture of the Goslar capsid, portal, tail, and baseplate, highlighting structural similarities and differences with other tailed phages. Combining our structural data with quantitative mass spectrometry of Goslar virions, we identify several high-copy virion-associated proteins that likely play key roles when injected into host cells upon infection. We also identify a *Chimalliviridae*-specific family of proteins that form long, flexible filaments anchored at the phage baseplate and which incorporate carbohydrate-binding domains, suggesting a key role in host recognition.
