## Supplementary material for "Structure of the *Chimalliviridae* bacteriophage Goslar reveals host recognition and infection machinery": Tables S1 and S2

### Sheet: Table S1
Table S1. CryoEM data collection and structure determination of intact Goslar virions
	Goslar virion	Empty capsid (icosahedral)
	(EMD-76130)	(EMD-75837)
		(PDB 11ML)
Data collection and processing
Magnification	33000	-
Voltage (kV)	300	-
Electron exposure (e–/Å2)	35	-
Defocus range (μm)	-1 to -3	-
Pixel size (Å)	1.3 (Super-resolution mode)	-
Symmetry imposed	N/A	I1
Final particle images (no.)	3033	4535
Map resolution (Å)	19.46	5.16
FSC threshold	0.143	0.143
Map resolution range (Å)	N/A	5.6 to 7.8
Refinement
Initial model used (PDB code)		Alphafold3
Model resolution (Å)		5.2
FSC threshold		0.143
Map sharpening B factor (Å2)		-202.9
Model composition
Non-hydrogen atoms		127476
Protein residues		15977
Ligands		0
B factors (Å2)
Protein		272.71
Ligand		N/A
R.m.s. deviations
Bond lengths (Å)		0.008
Bond angles (°)		0.897
Validation
MolProbity score		2.08
Clashscore		19.54
Poor rotamers (%)		1.65
Ramachandran plot
Favored (%)		97.36
Allowed (%)		2.63
Disallowed (%)		0.01

### Sheet: Table S2
Table S2. CryoEM data collection and structure determination of Goslar substructures
	Capsid (icosahedral)	Capsid C5 penton	Capsid C3 hexon	Portal & upper neck	Lower neck	Tail	Tail Tube	Tail Sheath	Baseplate	Peripheral Baseplate
	(EMD-75836)	(EMD-75663)	(EMD-75608)	EMD-75646	(EMD-75794)	(EMD-75688)	(EMD-75645)	(EMD-75649)	(EMD-75829)	(EMD-75910)
	(PDB 11MK )	(PDB 11FG)	(PDB 11BT)	(PDB 11ED)	(PDB 11LC)	(PDB 11HF)	(PDB 11EC)	(PDB 11EI)	(PDB 11LX)	(PDB 11PB)
Data collection and processing
Magnification	64000	-	-	-	-	-	-	-	-	-
Voltage (kV)	300	-	-	-	-	-	-	-	-	-
Electron exposure (e–/Å2)	50	-	-	-	-	-	-	-	-	-
Defocus range (μm)	-1 to -3	-	-	-	-	-	-	-	-	-
Pixel size (Å)	1.4	-	-	-	-	-	-	-	-	-
Symmetry imposed	icosahedral (I1)	C5	C3	C12	C6	C6 + helical	C6 + helical	C6 + helical	C6	N/A
Final particle images (no.)	5.214	57747	102070	64344	32008	47640	1143360	1143360	31110	33234
Map resolution (Å)	6.28	3.57	3.5	3.82	4.16	3.39	3.22	3.3	3.88	7.88
FSC threshold	0.143	0.143	0.143	0.143	0.143	0.143	0.143	0.143	0.143	0.143
Map resolution range (Å)	6.8 to 8.0	3.7 to 11.7	3.2 to 4.3	3.74 to 6.91	4.05 to 20.16	3.1 to 4.2	3.13 to 3.46	3.12 to 4.0	4.2 to 10.4	7.3 to 14.9
Refinement
Initial model used (PDB code)	Alphafold3	Alphafold3	Alphafold3	Alphafold3	Alphafold3	Alphafold3	Alphafold3	Alphafold3	Alphafold3	Alphafold3
Model resolution (Å)	6.3	3.6	3.5	3.8	4.2	3.4	3.2	3.3	3.9	N/A
FSC threshold	0.143	0.143	0.143	0.143	0.143	0.143	0.143	0.143	0.143	0.143
Map sharpening B factor (Å2)	-289	-88.1	-76.6	-44.7	-14.3	-131.6	-129.5	-126.9	-49.7	-524.9
Model composition
Non-hydrogen atoms	139724	93990	27906	9228	40272	91476	27804	63672	60205	36837
Protein residues	17510	11760	3498	1165	5050	11712	3552	8160	7607	4616
Ligands	0	0	0	0	0	0	0	0	0	0
B factors (Å2)
Protein	299.9	145.62	150.66	153.14	388.16	131.68	93.51	140.52	141.06	79.6
Ligand	N/A	N/A	N/A	N/A	N/A	N/A	N/A	N/A	N/A	N/A
R.m.s. deviations
Bond lengths (Å)	0.005	0.003	0.003	0.002	0.01	0.002	0.002	0.002	0.003	0.021
Bond angles (°)	0.929	0.693	0.437	0.455	0.538	0.389	0.427	0.403	0.724	1.595
Validation
MolProbity score	2.13	2.38	1.65	1.77	2.53	1.39	1.45	1.35	2.51	2.02
Clashscore	18.66	9.23	3.99	3.46	11.08	3.47	2.2	3.62	7.34	33.24
Poor rotamers (%)	1.93	4.93	1.96	3.27	4.87	0.97	1.58	0.53	5.25	0.72
Ramachandran plot
Favored (%)	97.24	94.7	96.39	96.41	92.95	96.3	95.58	96.76	89.62	97.94
Allowed (%)	2.75	5	3.61	3.51	6.87	3.7	4.42	3.24	9.13	1.95
Disallowed (%)	0.01	0.3	0	0.09	0.18	0	0	0	1.25	0.11
